# Linking Germline Telomere Removal to Global Programmed DNA Elimination in *Tetrahymena* Genome Differentiation

**DOI:** 10.1101/2025.09.21.677574

**Authors:** Kohei Nagao, Alix Lemoine, Tomoko Noto, Kazufumi Mochizuki

## Abstract

In the ciliate *Tetrahymena*, telomeres of the germline micronucleus (MIC) are removed and replaced by *de novo* telomere addition during somatic macronuclear (MAC) development. In this study, we investigated the kinetics and mechanism of the MIC telomere elimination. Comparison of the MIC and MAC genome sequences indicated that the MIC telomeres are excised from chromosomes as part of larger MIC-limited sequences (MLSs) through chromosomal breakage. We confirmed this using an optimized oligo-FISH protocol and found that their elimination occurs in parallel with other programmed DNA elimination processes. CRISPR-Cas9 disruption of a MLS-associated Chromosome Breakage Sequence (CBS) showed that elimination of the MLS was not blocked but instead led to loss of adjacent MAC-destined sequence (MDS), suggesting abnormal co-elimination. In biparental crosses of the CBS mutant, however, both MLS and MDS were retained, DNA elimination was broadly disrupted, and no viable progeny were produced. These findings indicate that chromosome breakage at MLS-associated CBSs is essential for the proper separation of MLSs and MDSs, ensuring correct DNA elimination and successful sexual progeny development. We propose that the MIC telomere elimination is subsumed within the broader process of programmed DNA elimination.
