## Supplementary Figures and Tables for "Linking Germline Telomere Removal to Global Programmed DNA Elimination in *Tetrahymena* Genome Differentiation": Supplementary Table_S3.xlsx

### Sheet: Sheet1
Name	5'-3' sequence
FLAP X-Cy3	Cy3-CACTGAGTCCAGCTCGAAACTTAGGAGG-Cy3
FLAP Y-Cy5	Cy5-AATGCATGTCGACGAGGTCCGAGTGTAA-Cy5
G4T3-AS-Double X	CCTCCTAAGTTTCGAGCTGGACTCAGTGTAAACCCCAAACCCCAAACCCCAAACCCCAAACCCCAAAACCTCCTAAGTTTCGAGCTGGACTCAGTG
4R-Cas9T1-S	AGTTGTTAAAACTAAGTAAAGAGGT
4R-Cas9T1-AS	AAACACCTCTTTACTTAGTTTTAAC
4R-2021T2T-Mut-cFW	TGCTTTTACACCAGCCAATCTAG
4R-2021T2T-Mut-cRV	TGTACTTTTTGTTTCTATTAGCAGCG
Tel	CCCCAACCCCAACCCCAA
Tel2	CCAACCCCAACCCCAACC
4R-Tel-1	ACCTCTTAATAATAAGTATGCTCGC
4R-Tel-2	AGATAAAAGAAAATTTAAGGCCATC
3L-Tel-2	TCATTACACTAATCATTAAAATCTCTG
3L-Tel-3	AGATTAAAGAAATACTTCTTCTTAAATGC
